# Runx factors launch T-cell and innate lymphoid programs via direct and gene network-based mechanisms

**DOI:** 10.1101/2022.11.18.517146

**Authors:** Boyoung Shin, Wen Zhou, Jue Wang, Fan Gao, Ellen V. Rothenberg

## Abstract

Runx factors are essential for lineage specification of various hematopoietic cells, including T lymphocytes. However, they regulate context-specific genes and occupy distinct genomic regions in different cell types. Here, we show that dynamic Runx binding shifts in early T-cell development are mostly not restricted by local chromatin state but regulated by Runx dosage and functional partners. Runx co-factors compete to recruit a limited pool of Runx factors in early T-progenitors, and a modest increase in Runx protein availability at pre-commitment stages causes premature Runx occupancy at post-commitment binding sites. This results in striking T-lineage developmental acceleration by selectively activating T-identity and innate lymphoid cell programs. These are collectively regulated by Runx together with other, Runx-induced transcription factors that co-occupy Runx target genes and propagate gene network changes.
