## Supplementary_Table3 for "Runx factors launch T-cell and innate lymphoid programs via direct and gene network-based mechanisms"

gene	avg_log2FC	adj_p_val	class	pct_Control	pct_OE
Pgam2	-4.35951668181518	3.17696311082802e-197	OE > Control	0.207	0.652
Gsn	-3.19799845433026	0.0	OE > Control	0.381	0.965
Cd63	-2.12573751586667	1.92215837010533e-132	OE > Control	0.368	0.699
Snap47	-2.04627057335445	0.0	OE > Control	0.651	0.947
Cd3g	-1.95350353464062	4.48315319914133e-48	OE > Control	0.173	0.373
Clec12a	-1.95074370649954	1.21148209710475e-292	OE > Control	0.555	0.911
Zbtb16	-1.94050611377561	8.767391194191471e-236	OE > Control	0.299	0.699
Cdh1	-1.90879780629681	2.21779999877196e-225	OE > Control	0.367	0.725
Gzma	-1.86778452116282	2.1910666635045096e-270	OE > Control	0.722	0.976
St8sia6	-1.79286665265751	1.54869952599141e-201	OE > Control	0.164	0.552
Nrgn	-1.75992142545393	0.0	OE > Control	0.958	1.0
Prkca	-1.70760545622092	1.98565079915091e-155	OE > Control	0.423	0.712
Timp2	-1.63874087672321	8.34298276258232e-120	OE > Control	0.326	0.655
Ldhb	-1.62694032680379	1.48840154772082e-80	OE > Control	0.323	0.586
Polm	-1.62644202915462	1.56973846559755e-122	OE > Control	0.3	0.582
Cfp	-1.53423696791021	4.0994013137244797e-125	OE > Control	0.414	0.704
Cpne2	-1.5233703261142	2.59046077099671e-136	OE > Control	0.499	0.759
Itgae	-1.51230175051462	1.74612525915099e-156	OE > Control	0.158	0.518
Gata3	-1.5087169654001	1.4563520724383e-192	OE > Control	0.763	0.926
Tuba8	-1.48154997789585	1.05350779224472e-139	OE > Control	0.535	0.765
Tmem191c	-1.40727861670284	4.48922743222875e-90	OE > Control	0.419	0.646
Smim5	-1.38985347441988	2.5422981917441102e-144	OE > Control	0.436	0.752
Col9a3	-1.37912551150185	1.80308715715424e-130	OE > Control	0.435	0.702
Ly6d	-1.34751946551207	6.01927675766655e-53	OE > Control	0.456	0.63
Lpxn	-1.30507818922421	2.5620593849766e-88	OE > Control	0.438	0.651
AC140186.1	-1.29957847219545	2.72905218288442e-26	OE > Control	0.401	0.519
Clec2i	-1.2745742986049	1.53778829978864e-107	OE > Control	0.463	0.68
Plekha5	-1.27158918587	1.56201721222496e-91	OE > Control	0.519	0.703
Sytl1	-1.2630605486815	2.72210708044263e-105	OE > Control	0.361	0.66
Jak1	-1.26171287296685	0.0	OE > Control	0.974	0.998
Igfbp7	-1.25752600060989	2.0454811771639603e-31	OE > Control	0.34	0.495
Bcl11b	-1.25334077572011	7.095511794413711e-60	OE > Control	0.234	0.437
Tsc22d1	-1.24874738295649	1.61202047757112e-182	OE > Control	0.744	0.919
Tcf7	-1.23289061351417	2.1489525039924702e-200	OE > Control	0.865	0.98
Slc6a13	-1.22156204267174	8.60517539308971e-84	OE > Control	0.583	0.749
Cd300lf	-1.21977219469327	3.10512629243147e-76	OE > Control	0.333	0.56
Crip1	-1.21373164863594	0.0	OE > Control	0.997	1.0
Prr7	-1.18145433588936	1.40119585901715e-88	OE > Control	0.26	0.518
Fgf3	-1.17817394113614	1.15308131956826e-110	OE > Control	0.647	0.85
Bace1	-1.17059137861611	2.33889160004315e-137	OE > Control	0.653	0.856
Prss2	-1.13906442458453	4.562311255441e-84	OE > Control	0.666	0.85
Fcer1g	-1.11406098632814	1.58647783410152e-260	OE > Control	0.964	0.995
Asph	-1.10292656615092	2.4133924156879402e-59	OE > Control	0.438	0.599
Tmem121	-1.10062897857017	2.5933216944466203e-180	OE > Control	0.788	0.951
Kdm5b	-1.09396053339498	7.50881021723971e-135	OE > Control	0.768	0.91
Aqp1	-1.08018892939939	8.35563143179629e-59	OE > Control	0.125	0.377
Dhx58	-1.07669520805961	5.2431862698110095e-82	OE > Control	0.455	0.66
Itga2b	-1.06794043636396	4.0617553023892705e-144	OE > Control	0.745	0.922
Usp18	-1.06680656124036	7.702837652073799e-72	OE > Control	0.363	0.589
Clu	-1.06426988856688	3.0049015498178903e-32	OE > Control	0.348	0.511
Siglecf	-1.0630407415612	1.98102521683181e-102	OE > Control	0.627	0.804
Fam169b	-1.05533977753986	4.78550317644592e-80	OE > Control	0.482	0.682
Mycn	-1.05150438610919	6.29539384822256e-105	OE > Control	0.685	0.84
Dok2	-1.04361071551073	8.34909713367064e-148	OE > Control	0.79	0.924
Rab38	-1.03271394305484	1.64395667729464e-60	OE > Control	0.44	0.629
Gimap9	-1.03070214701393	7.730533841229899e-115	OE > Control	0.712	0.881
Otos	-1.02918330525009	1.68929935082776e-54	OE > Control	0.428	0.599
Afdn	-1.02177629185496	1.32116495435785e-48	OE > Control	0.385	0.568
Ublcp1	-1.01487895643518	7.67732662612409e-58	OE > Control	0.32	0.511
Gimap1	-1.01376253471427	4.24677576170149e-94	OE > Control	0.706	0.848
Hnrnpll	-1.00936926944704	3.54586342070014e-127	OE > Control	0.711	0.873
Irak3	-1.00499735494961	1.79759857226355e-46	OE > Control	0.367	0.517
Syk	-1.00204404732159	3.83370458389924e-101	OE > Control	0.7	0.844
Cd24a	-0.998881658883619	3.0134283146802396e-234	OE > Control	0.963	0.997
Colq	-0.992859445782461	3.09251140442074e-62	OE > Control	0.234	0.457
Map3k6	-0.988176270002574	1.5818979147287702e-67	OE > Control	0.345	0.525
Cd82	-0.979043863975961	1.61209851372358e-108	OE > Control	0.685	0.867
Hes1	-0.975027668331856	1.01219621049562e-83	OE > Control	0.695	0.846
Pmepa1	-0.969923956547454	4.61894216478671e-30	OE > Control	0.369	0.5
S100a11	-0.961790460957373	0.0	OE > Control	0.986	0.998
Mpp4	-0.957493828941429	5.18190372342003e-15	OE > Control	0.296	0.419
Plekhg5	-0.955865942030083	3.42055694775362e-19	OE > Control	0.307	0.419
Tspan33	-0.950005508552899	1.17234968548382e-37	OE > Control	0.283	0.476
Gse1	-0.948640896692983	3.2811089167721796e-122	OE > Control	0.804	0.913
Grn	-0.946976478647557	1.6584864058149598e-122	OE > Control	0.735	0.899
Dmwd	-0.945091208047897	1.8951075836572e-51	OE > Control	0.419	0.583
Tnip3	-0.943065960693123	3.79619485607043e-28	OE > Control	0.368	0.497
Fndc1	-0.942319279822114	9.338149447522991e-20	OE > Control	0.057	0.303
Cnn2	-0.93923559020793	7.4078818129674905e-149	OE > Control	0.828	0.944
Trpv2	-0.938547199680441	1.44280523403942e-73	OE > Control	0.565	0.738
Slc27a2	-0.937844834455738	1.26666877632185e-50	OE > Control	0.325	0.479
Ier3	-0.932615128650101	7.885800907299881e-52	OE > Control	0.712	0.792
Armcx3	-0.925281400072272	1.35722246790649e-69	OE > Control	0.56	0.728
Pik3cb	-0.918377645768065	1.0439344757381001e-88	OE > Control	0.488	0.686
St3gal1	-0.915298483047752	4.1573828293015905e-74	OE > Control	0.414	0.62
Hspa4l	-0.910913619728622	2.57835806519087e-75	OE > Control	0.664	0.79
Cuedc1	-0.901413205001248	2.94990205819892e-73	OE > Control	0.327	0.563
Esm1	-0.901111879440243	5.13080098628019e-80	OE > Control	0.417	0.657
Cpa3	-0.899637334806795	7.07396680206192e-65	OE > Control	0.771	0.884
Nfil3	-0.899035775082322	3.49089265613038e-11	OE > Control	0.344	0.429
Prss30	-0.897921288687463	1.06791002958879e-08	OE > Control	0.231	0.344
Crip2	-0.896771313545522	1.99496311534842e-53	OE > Control	0.305	0.492
Dyrk3	-0.895850270037475	2.66022735775387e-33	OE > Control	0.387	0.528
Patz1	-0.892450685648991	6.314379976363151e-151	OE > Control	0.891	0.96
Apobr	-0.887601862880185	2.2824625049511803e-44	OE > Control	0.499	0.632
Grina	-0.882117726202322	1.78774200609168e-37	OE > Control	0.565	0.66
Hemgn	-0.880402033819171	1.4928990398219502e-76	OE > Control	0.697	0.824
Cep70	-0.879264136232775	1.9901662459386903e-67	OE > Control	0.59	0.743
Gm17745	-0.878741129444379	2.28959413034137e-38	OE > Control	0.329	0.473
Cd72	-0.87805324437038	2.51794148603423e-64	OE > Control	0.605	0.764
Trim66	-0.877766024876249	2.7592353049767e-96	OE > Control	0.275	0.5
Gbp4	-0.875887583798827	9.08937222437158e-39	OE > Control	0.562	0.692
Dhx34	-0.869805186884007	6.8126305699071e-29	OE > Control	0.402	0.509
Mybpc3	-0.86973274285948	1.34215132303024e-20	OE > Control	0.291	0.402
Stx3	-0.86390871161009	1.9063734056527197e-40	OE > Control	0.462	0.588
Gpr183	-0.857437430814681	2.76998615008243e-62	OE > Control	0.492	0.676
Rnf19b	-0.856700182767211	6.80093771003689e-84	OE > Control	0.656	0.808
Clnk	-0.855103357576707	9.25233139746813e-59	OE > Control	0.572	0.719
Snx29	-0.851774111432315	4.81206235797582e-55	OE > Control	0.342	0.511
Btnl9	-0.849907134062983	6.503463863302279e-57	OE > Control	0.361	0.518
Tax1bp3	-0.847668407478123	1.20008390843305e-63	OE > Control	0.475	0.68
Sema3c	-0.847234722215062	1.8226918175162602e-51	OE > Control	0.399	0.573
Iqgap2	-0.843779650181037	2.51232149626487e-81	OE > Control	0.869	0.919
Sik1	-0.842776319547067	9.22305341371859e-26	OE > Control	0.44	0.541
Fut8	-0.84049181684299	1.70610944937144e-199	OE > Control	0.987	0.998
Cd160	-0.834548085312526	3.8732754399823e-53	OE > Control	0.612	0.751
Ttyh2	-0.829427865427347	2.21986339839357e-55	OE > Control	0.375	0.558
Sox4	-0.827045623294147	9.39311308324035e-161	OE > Control	0.994	1.0
Ehd3	-0.825754711631758	3.1854444075318596e-30	OE > Control	0.381	0.497
Atp6v0d1	-0.820963675111378	1.50075999488981e-102	OE > Control	0.789	0.899
Cep164	-0.81688272731674	9.782313746370751e-65	OE > Control	0.614	0.764
Jup	-0.809665324073139	7.58615976764526e-06	OE > Control	0.384	0.426
Sla2	-0.809417924322299	2.5721296370384902e-52	OE > Control	0.541	0.706
Nptn	-0.809050695601379	1.60341610348583e-65	OE > Control	0.631	0.779
Lck	-0.807618181903846	2.73434485073873e-122	OE > Control	0.877	0.968
Zfpm1	-0.807049215229066	1.07114141324593e-61	OE > Control	0.706	0.814
Klhl6	-0.805530475102386	9.51259641050647e-101	OE > Control	0.831	0.929
Slfn5	-0.803003266711867	8.28649873037267e-15	OE > Control	0.283	0.381
Matn2	-0.802886250609987	3.7992400804026396e-33	OE > Control	0.405	0.529
AC149090.1	-0.799450214948227	2.72209894996839e-55	OE > Control	0.823	0.86
Skp1a	-0.79838333730206	6.33033293167603e-183	OE > Control	0.977	0.998
Ltb4r1	-0.794806975562081	9.860670252453839e-48	OE > Control	0.32	0.495
Slc38a2	-0.787801172760127	7.14387102336675e-136	OE > Control	0.963	0.988
Fkbp5	-0.785358686375633	2.09140557503884e-117	OE > Control	0.929	0.969
Snx9	-0.777982506029148	7.23374269729625e-51	OE > Control	0.63	0.75
Sfi1	-0.777122082417802	4.01072335466777e-18	OE > Control	0.386	0.493
Golm1	-0.776224407019951	4.06755195234806e-35	OE > Control	0.499	0.614
Prr13	-0.771262861731383	8.50154107164879e-112	OE > Control	0.877	0.966
P2rx5	-0.769233434652112	2.1820403721018203e-09	OE > Control	0.059	0.28
Satb1	-0.764650370260901	3.04164475418091e-73	OE > Control	0.739	0.857
Haus8	-0.761817220878665	2.95764732495361e-27	OE > Control	0.666	0.734
Inpp5b	-0.761455820110945	5.67063868607614e-47	OE > Control	0.657	0.748
Fam171a2	-0.760196993920315	6.68756109803707e-16	OE > Control	0.316	0.419
1500009L16Rik	-0.754100864853044	1.71364532250723e-57	OE > Control	0.701	0.818
Cd3d	-0.751892573233159	1.71738038556467e-08	OE > Control	0.134	0.243
Hmgn3	-0.751114777833382	3.13881056989433e-17	OE > Control	0.388	0.492
Gch1	-0.750585915201712	1.90715726237391e-40	OE > Control	0.4	0.556
Vat1	-0.749453172075978	9.57740376119402e-37	OE > Control	0.568	0.68
Vezf1	-0.748799908037907	8.33128434900444e-62	OE > Control	0.721	0.821
Egln3	-0.745696555340782	8.265021522727629e-57	OE > Control	0.691	0.804
Grap2	-0.739474289784654	8.47764146400222e-20	OE > Control	0.512	0.6
Naxd	-0.739235967646862	9.47075914798746e-85	OE > Control	0.839	0.924
Spaca9	-0.730861944314186	6.88065518091133e-13	OE > Control	0.292	0.39
Calm1	-0.730167733363316	0.0	OE > Control	0.999	1.0
Carhsp1	-0.729836202883986	2.6815957382999503e-15	OE > Control	0.434	0.523
Pgghg	-0.729833679589331	4.6418598264927e-27	OE > Control	0.473	0.572
Slc9a9	-0.729721151121132	2.77444651352809e-39	OE > Control	0.4	0.554
Tedc1	-0.724860515014167	3.6821209907683e-55	OE > Control	0.688	0.79
Ezr	-0.720968167224805	9.07716931039464e-160	OE > Control	0.974	0.995
Bst2	-0.7158789104024	3.91505406757883e-215	OE > Control	0.994	0.999
Myo1e	-0.715155841258044	2.6948842694212602e-21	OE > Control	0.199	0.369
Hdac7	-0.713972321666436	2.42190269391591e-46	OE > Control	0.624	0.745
Tmem67	-0.71337935053496	1.0266355476739999e-50	OE > Control	0.351	0.499
Trbc1	-0.712410759455446	1.76641832724071e-45	OE > Control	0.822	0.92
Gm26740	-0.709950624843551	3.1491097868962704e-25	OE > Control	0.362	0.495
Zfp385a	-0.708939476403703	2.40154055979636e-54	OE > Control	0.618	0.755
Hmces	-0.703840784946166	6.02021480789098e-23	OE > Control	0.337	0.475
Serpinb6b	-0.703270982828138	1.38877329608083e-43	OE > Control	0.577	0.735
Cd300a	-0.701625566650684	1.2681951044278e-68	OE > Control	0.623	0.811
Gimap5	-0.699206294239003	4.71769499847637e-20	OE > Control	0.399	0.502
Myb	-0.695455438720018	3.894817115626899e-127	OE > Control	0.985	0.994
Slc2a3	-0.695362223284706	2.26491438160151e-27	OE > Control	0.399	0.502
Atp2a3	-0.695007539032155	7.0867247798637e-42	OE > Control	0.594	0.722
Hic1	-0.694359843938358	1.23596554929902e-27	OE > Control	0.231	0.362
Kif5a	-0.694266916153499	2.29753520863416e-10	OE > Control	0.372	0.442
Mxd4	-0.693171815471303	1.80004700571452e-52	OE > Control	0.616	0.753
Mex3a	-0.687012525425305	6.215967236696541e-20	OE > Control	0.583	0.64
Lrba	-0.686551107383706	3.37101869123367e-30	OE > Control	0.516	0.621
Pml	-0.686074437350445	5.0971005948789804e-17	OE > Control	0.54	0.604
Strip2	-0.684234806347123	6.172460958432029e-79	OE > Control	0.301	0.492
Gpr68	-0.681969917247096	1.69384369866227e-27	OE > Control	0.259	0.4
Ssbp3	-0.680819667134943	4.1305065527544703e-112	OE > Control	0.932	0.98
Fgr	-0.675589934972531	1.28314658265107e-23	OE > Control	0.342	0.458
Emid1	-0.666177613679116	1.5313902381953602e-09	OE > Control	0.491	0.542
Krba1	-0.665324707574577	7.30687148535316e-21	OE > Control	0.424	0.505
Aff3	-0.662372662429977	3.1875334984667903e-46	OE > Control	0.822	0.871
Tfrc	-0.660591008931387	1.5926603745511199e-55	OE > Control	0.928	0.948
Peli1	-0.65915712751933	9.18761039009139e-48	OE > Control	0.749	0.833
Ccdc88a	-0.658641651988327	1.04180878870758e-27	OE > Control	0.578	0.679
Trf	-0.655673442127145	2.54466258667565e-54	OE > Control	0.736	0.84
Tspan2	-0.653505391392446	2.5173344234942403e-52	OE > Control	0.704	0.831
Gm26551	-0.65275476626201	1.34770635854831e-52	OE > Control	0.332	0.501
Slc16a7	-0.651204480693304	7.5586396664007e-23	OE > Control	0.433	0.527
Bcl2	-0.650984324196144	1.75509494918793e-41	OE > Control	0.813	0.855
Gfi1	-0.647850521117306	3.43260628824608e-22	OE > Control	0.465	0.574
Dbn1	-0.64356740547352	1.78191943342323e-07	OE > Control	0.271	0.343
Milr1	-0.639795564182568	1.2608258938079899e-49	OE > Control	0.726	0.836
Rab37	-0.63865674876152	2.31795780123552e-43	OE > Control	0.689	0.784
Il12rb2	-0.638387498079911	1.08546471651199e-35	OE > Control	0.619	0.726
Mrpl52	-0.638293597497441	4.29838302100316e-86	OE > Control	0.835	0.926
Ubald1	-0.637984975075987	4.6915908794821e-52	OE > Control	0.719	0.819
Slc27a3	-0.637627649817708	2.5883718737103902e-23	OE > Control	0.182	0.332
Gm16152	-0.633959630124973	2.2973950501762002e-10	OE > Control	0.448	0.521
Bloc1s2	-0.633260342702636	2.2229826474585e-112	OE > Control	0.951	0.982
Marcksl1	-0.628488488019433	1.58877311467101e-104	OE > Control	0.962	0.983
Ppp1r35	-0.628301639090916	8.21327697464887e-69	OE > Control	0.839	0.912
Dok3	-0.627858047434319	2.01196376998657e-28	OE > Control	0.332	0.475
Tns3	-0.623759196061856	2.87020814677409e-42	OE > Control	0.771	0.844
Ston2	-0.620398652571908	2.1048070377743203e-25	OE > Control	0.494	0.561
Ighm	-0.61891072018683	2.83899502017117e-05	OE > Control	0.316	0.405
Fstl4	-0.618356127918226	4.38195041047588e-101	OE > Control	0.12	0.413
Xrn1	-0.617067681658945	1.97791960430118e-46	OE > Control	0.762	0.847
Ermp1	-0.615788840074244	6.0758960772789295e-18	OE > Control	0.602	0.649
Kctd1	-0.615666891918642	3.3703529771543902e-21	OE > Control	0.388	0.495
Xrcc5	-0.614661987802671	3.1583254800551203e-09	OE > Control	0.543	0.574
Tax1bp1	-0.609977092671065	9.04542230002778e-167	OE > Control	0.996	0.998
Prkcq	-0.60732134370082	2.08254603551138e-06	OE > Control	0.512	0.541
Rasgrp4	-0.604956422045525	4.86539298558551e-37	OE > Control	0.189	0.354
Meis1	-0.603956859825642	3.91493091315148e-10	OE > Control	0.53	0.574
Dlg3	-0.603519082845963	3.44872837958783e-58	OE > Control	0.216	0.41
Cd7	-0.603368694939714	4.9577611500906e-05	OE > Control	0.755	0.768
Chd6	-0.602952746976507	1.40457966398237e-36	OE > Control	0.683	0.775
Acss2	-0.601842368102461	1.0190104757541801e-19	OE > Control	0.404	0.495
Fbxw4	-0.600808375746443	7.53980714196224e-10	OE > Control	0.587	0.626
Spns3	-0.598997540811615	5.6031571926176905e-58	OE > Control	0.817	0.887
Neurl3	-0.598687200661526	1.56682501952502e-16	OE > Control	0.621	0.677
Klhl24	-0.598494990938265	6.0852143391751295e-40	OE > Control	0.71	0.798
Hdac4	-0.592566847771204	1.3930025500150901e-21	OE > Control	0.509	0.598
Als2	-0.589463276508802	4.9322111018563394e-18	OE > Control	0.433	0.514
Ctnnbip1	-0.587843956045381	6.575403474702329e-11	OE > Control	0.367	0.457
Ndrg1	-0.587189095128037	7.579202783310761e-23	OE > Control	0.399	0.525
Filip1l	-0.586758268541369	8.65632167254755e-34	OE > Control	0.508	0.643
Eml3	-0.585889752228731	2.9507512994118e-24	OE > Control	0.597	0.676
Anxa2	-0.585590797826158	1.40221697852099e-51	OE > Control	0.836	0.908
Sp100	0.588458066424052	4.362193423168541e-31	OE < Control	0.671	0.524
Mogs	0.589036405570849	4.5355457844595e-51	OE < Control	0.868	0.748
Myc	0.591442651162349	8.88935808901868e-40	OE < Control	0.847	0.716
Il7r	0.592409197538862	1.09694570598224e-41	OE < Control	0.414	0.248
Nek6	0.595286287234991	8.03576415840821e-10	OE < Control	0.335	0.188
Slc25a12	0.595714950134966	2.90549001150919e-57	OE < Control	0.872	0.747
Rangrf	0.59965370918684	1.7252143715365198e-40	OE < Control	0.766	0.604
Rgs1	0.599906234936479	1.6847986755413498e-26	OE < Control	0.445	0.265
Fam129b	0.602835956106263	1.20078147259896e-21	OE < Control	0.45	0.328
Pla2g16	0.603385028373667	2.58043726020345e-43	OE < Control	0.872	0.755
Dctd	0.607064906819323	7.5637003281128e-23	OE < Control	0.63	0.503
Nlrc3	0.607454144329993	3.14951758175053e-36	OE < Control	0.515	0.353
Srm	0.607517691052186	1.75029756833697e-75	OE < Control	0.971	0.918
Ebi3	0.611514050843885	1.17435218589429e-27	OE < Control	0.397	0.211
Guca1a	0.613388686506803	1.49667457507771e-05	OE < Control	0.455	0.371
Lpcat1	0.614527935347828	5.37463967596339e-16	OE < Control	0.34	0.163
Zbtb12	0.6160120925104	2.6542247492341398e-40	OE < Control	0.637	0.442
Gm12185	0.619750932757905	1.1356925806593201e-21	OE < Control	0.485	0.394
Ccnd2	0.620039393027998	6.97365890477573e-88	OE < Control	0.987	0.952
Ggct	0.630129429847481	6.12337151120192e-46	OE < Control	0.716	0.516
Phgdh	0.635129786857342	1.04596292002216e-181	OE < Control	0.997	0.988
Il4ra	0.636561207177258	1.6126060264289202e-23	OE < Control	0.708	0.598
Irf1	0.638648982798607	2.7592927204129902e-46	OE < Control	0.863	0.768
Clec4e	0.64134506560426	3.4285947310931597e-12	OE < Control	0.492	0.383
Zeb2	0.644351031482865	8.315122567567049e-16	OE < Control	0.655	0.551
Ppic	0.647794031826656	2.73001695170446e-17	OE < Control	0.542	0.423
Gm4070	0.654676901443675	3.34924178869964e-92	OE < Control	0.486	0.245
Sorl1	0.658812836895494	3.14743272749533e-42	OE < Control	0.553	0.402
Ldlrap1	0.663912589030498	1.43234632267e-36	OE < Control	0.539	0.374
Socs2	0.66406937295952	1.1639957761810898e-40	OE < Control	0.517	0.363
Pglyrp1	0.666249721789521	6.09523423908453e-08	OE < Control	0.448	0.362
Slc19a1	0.672084144967201	1.0027416705078001e-20	OE < Control	0.619	0.5
Ptgir	0.674015796886958	7.811087029936681e-44	OE < Control	0.46	0.301
Cenpv	0.674140157130036	1.27949461698893e-37	OE < Control	0.711	0.538
Myo1f	0.681480392867837	7.170518755039051e-46	OE < Control	0.66	0.465
Plxnc1	0.684352593841452	1.55071422247358e-31	OE < Control	0.478	0.344
Casp4	0.685933029725552	1.35420283305613e-47	OE < Control	0.449	0.269
Prelid2	0.686968699634568	2.12119155280447e-26	OE < Control	0.56	0.4
Sp110	0.687773169745111	1.02444863075064e-68	OE < Control	0.907	0.788
Sh3bp5	0.689684128793322	3.4393540087413904e-15	OE < Control	0.454	0.359
Il10rb	0.690041293069885	3.00309113728663e-13	OE < Control	0.516	0.433
Ccr5	0.692720689246673	1.11799571792401e-48	OE < Control	0.45	0.289
Aprt	0.69385108406026	3.1825695847055e-140	OE < Control	0.986	0.939
Gm44067	0.694333835749231	1.1616908186502798e-40	OE < Control	0.557	0.43
Fchsd2	0.698234326483868	1.18489520180502e-42	OE < Control	0.723	0.564
Plxnd1	0.699113527276245	1.81726054919584e-48	OE < Control	0.523	0.376
Zfp36	0.706212873277457	7.38228520308077e-66	OE < Control	0.529	0.294
Nrarp	0.714180813582693	5.21922332906774e-28	OE < Control	0.63	0.495
Dennd5a	0.719368343286815	1.11669449331427e-44	OE < Control	0.584	0.413
S100a4	0.723736621391594	3.21396447811926e-54	OE < Control	0.943	0.891
Arl11	0.730097909611608	5.659456233089141e-44	OE < Control	0.603	0.384
Cd2ap	0.733588268934732	1.91323102889398e-50	OE < Control	0.621	0.432
Abcb1b	0.73453106735658	8.98462751731141e-51	OE < Control	0.572	0.358
Ehd4	0.738689323825473	3.73177101136187e-58	OE < Control	0.8	0.614
Eif4ebp1	0.740420536554038	2.82465543460972e-74	OE < Control	0.851	0.679
Mfng	0.742302437529977	1.53357375484768e-42	OE < Control	0.687	0.497
Dkkl1	0.746271401826372	4.38110771536862e-50	OE < Control	0.496	0.252
Rcsd1	0.750721057926784	4.23105703085086e-91	OE < Control	0.928	0.792
Eng	0.754568811203032	9.59215872576922e-38	OE < Control	0.469	0.314
5031439G07Rik	0.762785954418144	1.05034379775593e-50	OE < Control	0.74	0.574
Ifngr2	0.771543412821933	3.28206647200062e-25	OE < Control	0.481	0.363
Fam212a	0.778874826447095	3.1885579504607096e-48	OE < Control	0.618	0.382
Gbp7	0.784280691922874	1.14964242172003e-55	OE < Control	0.887	0.782
Smyd2	0.785771513515253	1.6293290624296902e-67	OE < Control	0.77	0.567
Tmem108	0.791368490216326	1.76937543608018e-42	OE < Control	0.629	0.499
Cst3	0.794956426228686	1.3722100353413201e-35	OE < Control	0.994	0.99
Klrd1	0.800778911342692	9.15724523855491e-27	OE < Control	0.301	0.131
St6galnac4	0.804410157113593	1.36226992906942e-64	OE < Control	0.791	0.626
Tapbpl	0.81388269690902	8.52105179298385e-63	OE < Control	0.759	0.599
Camk2a	0.81412536837256	1.6944767812383898e-49	OE < Control	0.562	0.415
Btk	0.814191005645339	1.84939080115488e-72	OE < Control	0.783	0.595
Rgcc	0.814831345637399	2.0209239896695098e-18	OE < Control	0.647	0.539
Gpr132	0.826940115016916	7.71180065591664e-58	OE < Control	0.511	0.271
Ctsz	0.827129332055974	1.76615904261296e-29	OE < Control	0.921	0.863
Phactr2	0.831446678645224	3.97344336186369e-68	OE < Control	0.527	0.303
Dtx1	0.831989796186869	2.06960956949875e-41	OE < Control	0.719	0.561
Sh2d5	0.838528689522505	2.5078172871165e-40	OE < Control	0.556	0.38
BC035044	0.842292449268967	2.7003241512226904e-117	OE < Control	0.931	0.744
Stk10	0.843815800636202	2.1486298763850798e-82	OE < Control	0.556	0.322
Lrrc25	0.850274583506016	1.2904567713921399e-13	OE < Control	0.364	0.233
Ccl9	0.851690977791487	3.99388275586641e-20	OE < Control	0.419	0.282
B4galt4	0.852977814367571	1.12086242058231e-37	OE < Control	0.479	0.314
F630028O10Rik	0.853100510158061	4.21224251564597e-31	OE < Control	0.488	0.354
Ifi209	0.855950405785268	3.01122331297324e-16	OE < Control	0.467	0.377
Bin1	0.878629838961181	2.05470226252938e-113	OE < Control	0.896	0.698
Runx2	0.892943882671931	2.32271473312821e-62	OE < Control	0.697	0.537
Pck2	0.903419783328032	1.3143435136811299e-71	OE < Control	0.708	0.471
Mbp	0.905618617333541	6.58395749005675e-56	OE < Control	0.552	0.344
Ptpn18	0.910179632507829	5.44782726168094e-284	OE < Control	0.999	0.973
Slc50a1	0.911477657043911	4.18774457832076e-37	OE < Control	0.594	0.431
BC028528	0.914172731892641	7.497325173998659e-92	OE < Control	0.769	0.538
Rassf4	0.9170542940176	1.29691616452042e-49	OE < Control	0.456	0.27
Slco3a1	0.918547295826047	6.96704481592087e-60	OE < Control	0.756	0.592
Pgp	0.931313054636052	1.7304151908940301e-121	OE < Control	0.884	0.716
Ly86	0.934339526102464	1.61982309960414e-26	OE < Control	0.58	0.461
Hk1	0.943784533245688	9.85895630660885e-82	OE < Control	0.78	0.576
Slc36a3os	0.943794757214427	2.88459825596369e-27	OE < Control	0.514	0.381
Ydjc	0.956705099970409	1.04525601070341e-86	OE < Control	0.758	0.487
Igtp	0.977819340950467	9.35000305707956e-54	OE < Control	0.774	0.642
Gbp5	0.986678335779691	5.72998652838659e-44	OE < Control	0.527	0.389
Pou2f2	0.989984209640415	1.6581994589893998e-56	OE < Control	0.72	0.551
Tspan13	0.994353816257003	1.81448704434234e-161	OE < Control	0.982	0.917
Cish	0.995615076496126	9.0659533633615e-59	OE < Control	0.525	0.36
Kctd12	0.996346149510801	3.71619057946835e-59	OE < Control	0.622	0.472
Prdx4	1.00272745932446	7.17993993287438e-64	OE < Control	0.523	0.282
Il2ra	1.00363676690752	1.1947821293939198e-11	OE < Control	0.761	0.696
Lax1	1.00809728362415	1.76400024536379e-55	OE < Control	0.56	0.389
Sat1	1.00999015411789	2.09819114737442e-18	OE < Control	0.608	0.459
Irf8	1.01302359929552	4.92864515678308e-13	OE < Control	0.581	0.503
Ckap4	1.01986825876753	7.55428023150079e-75	OE < Control	0.528	0.242
Stat1	1.02987031853472	4.6788824086573e-71	OE < Control	0.903	0.809
Egfl7	1.03218448884587	1.89637503274445e-84	OE < Control	0.787	0.563
Pfkl	1.04505321972324	7.90828404389815e-117	OE < Control	0.804	0.538
Dusp5	1.04833189277958	7.49912058817577e-103	OE < Control	0.788	0.497
Lgmn	1.0541734229229	4.605770062491481e-44	OE < Control	0.45	0.276
Fam26f	1.05442918834003	2.3043664783497697e-55	OE < Control	0.589	0.363
Epsti1	1.05905611945025	8.13370376899597e-123	OE < Control	0.856	0.624
Pfkp	1.0633399074726	2.31856999080269e-70	OE < Control	0.661	0.459
Gm2a	1.0702490105002	3.21046145303519e-147	OE < Control	0.962	0.793
Lmo2	1.07682854878411	7.031507514959691e-61	OE < Control	0.664	0.442
Gbp3	1.08253497601308	5.09849209078524e-85	OE < Control	0.782	0.63
Endod1	1.08385498171512	1.12554424810876e-80	OE < Control	0.611	0.383
Dusp2	1.09019453928486	5.38768166898642e-109	OE < Control	0.804	0.512
Lair1	1.09655211416204	5.62787826222455e-131	OE < Control	0.841	0.575
Ifi47	1.0981156994888	1.0316032551025701e-132	OE < Control	0.919	0.759
Cd81	1.09954751654176	2.49507506068835e-32	OE < Control	0.552	0.373
Mlkl	1.10473061133258	2.0319825992354902e-117	OE < Control	0.808	0.577
Mpo	1.10748020353177	2.02072189729708e-20	OE < Control	0.417	0.259
Itgal	1.10863445829954	5.22187319060152e-162	OE < Control	0.899	0.676
Fgl2	1.1203030628425	1.2698462145777499e-36	OE < Control	0.573	0.432
Ramp1	1.12376530069306	3.4788010055562997e-251	OE < Control	0.982	0.875
Atp2b4	1.12625724361491	9.22421889266507e-118	OE < Control	0.697	0.387
Mcpt8	1.13361665993708	4.511982761097999e-50	OE < Control	0.568	0.363
Xrcc6	1.14684508803567	3.37483490609704e-148	OE < Control	0.865	0.561
Khdc1a	1.17470709522354	2.80741043979956e-29	OE < Control	0.618	0.49
Runx1	1.18243376730868	1.52183428771626e-193	OE < Control	0.892	0.568
Serpina3f	1.18626162231213	4.6910604092975305e-35	OE < Control	0.501	0.354
Tpd52	1.18926103038056	3.95842773401632e-104	OE < Control	0.83	0.645
Serpina3g	1.23599687353336	3.8460426674492196e-135	OE < Control	0.912	0.741
Cox6a2	1.24731419115094	8.81307659946569e-30	OE < Control	0.443	0.277
Cybb	1.25686508865418	1.75208666806434e-22	OE < Control	0.277	0.097
Cd48	1.27247583291499	1.5717562741889598e-246	OE < Control	0.982	0.903
Psph	1.27758183847233	4.08752557599239e-127	OE < Control	0.72	0.392
Socs1	1.28523093892363	7.17648175714455e-55	OE < Control	0.589	0.419
Ctss	1.29849201424289	4.27549816037473e-60	OE < Control	0.567	0.331
Pld4	1.30292848953588	2.9135581189268e-25	OE < Control	0.33	0.15
Ptger3	1.3205683055889	1.02869117172955e-92	OE < Control	0.546	0.249
Serpinb1a	1.32729918292651	3.97167354611716e-222	OE < Control	0.953	0.689
Tspan32	1.33307726461003	1.10381707877852e-113	OE < Control	0.665	0.336
Csf1r	1.34994102522173	6.02503767725394e-29	OE < Control	0.375	0.19
Dntt	1.37041915341218	3.6623521667714095e-30	OE < Control	0.373	0.198
Ppp3ca	1.37270569968718	2.11561131901213e-203	OE < Control	0.826	0.454
Slfn2	1.37337291955976	1.01380817723252e-69	OE < Control	0.536	0.305
Ada	1.38500898249398	1.15480772512377e-103	OE < Control	0.624	0.318
Ptp4a3	1.40628845786414	6.70356778605929e-204	OE < Control	0.906	0.571
Ccr2	1.40838476832558	4.27071860968637e-133	OE < Control	0.797	0.526
Psap	1.44319144118651	1.5513872755347501e-87	OE < Control	0.887	0.747
Myl10	1.44475055696043	7.78723920159149e-170	OE < Control	0.967	0.854
Id1	1.49538521483858	7.78829117615357e-27	OE < Control	0.451	0.292
Ctsh	1.54677922946791	4.00700288162575e-25	OE < Control	0.234	0.02
Csf2rb	1.55721745396119	3.07048404593212e-128	OE < Control	0.541	0.236
Lyz2	1.5821554207871	5.57883990792357e-50	OE < Control	0.378	0.095
Il21r	1.63827143396479	5.09858809469528e-95	OE < Control	0.589	0.311
Tcrg-C1	1.70573329891969	4.8499337162813506e-61	OE < Control	0.669	0.488
Ccl5	1.77738267787267	1.9684978835079002e-68	OE < Control	0.544	0.309
Tcrg-C2	1.78809346300789	3.2935133802633904e-60	OE < Control	0.578	0.373
Iigp1	1.79873308612411	8.631810697520041e-93	OE < Control	0.555	0.295
Cd93	1.80389229538073	3.7605809153192103e-236	OE < Control	0.799	0.432
Gbp2	1.88392855732914	4.5861664474761605e-105	OE < Control	0.704	0.48
Glrx	1.93589019460886	1.01755341248792e-131	OE < Control	0.636	0.337
Cox4i2	1.95645064813401	2.81969866624641e-106	OE < Control	0.543	0.184
Ass1	2.0782188930152	9.36629492673109e-298	OE < Control	0.88	0.477
Ly6a	2.07896022607782	2.11215081844572e-151	OE < Control	0.839	0.627
Tgm2	2.11371747590902	1.74533444551744e-198	OE < Control	0.754	0.446
Hbb-bt	2.46792045173545	2.86556455470285e-268	OE < Control	0.958	0.718
Ctsg	2.90969497378651	3.5679760955458703e-180	OE < Control	0.723	0.361
Ctla2a	3.29335581112207	0.0	OE < Control	0.883	0.397
