## Supplementary_Table5 for "Runx factors launch T-cell and innate lymphoid programs via direct and gene network-based mechanisms"

### Sheet: PU1_activated
PU1_act_Runx_KO_OE_both_act	PU1_act_vs_RunxOE_act	PU1_act_vs_RunxKO_act	PU1_act_Runx_KO_OE_both_inh	PU1_act_vs_RunxOE_inh	PU1_act_vs_RunxKO_inh
Zfp385a	Cdh1	Mt1	Gm2a	BC035044	Rnf149
Itga2b	Siglecf	Kmo	Prtn3	Lair1	Samhd1
	Slc16a7	Lmo1	Csf2rb	Adap1	H2-Ob
	Col9a3	Susd3	Ebi3	Serpina3g	Plek
	Sema3c		Mef2c	Alox5ap	Nfam1
	Lrba		Bcl11a	Ccl9	Capg
	Cd300lf		Lst1	Ckap4	Rgs18
	P2rx1		Cd44	Serpinf1	9930111J21Rik2
	Golm1		Dennd5a	Myo1f	Spi1
	Dnase2a		Hbb-bt	Mlkl	Lsp1
	Il12rb2		Cd34	Pla2g4a	Skap2
	Syk			Phactr2	Kcnk12
	Upp1			BC028528	Tnfrsf1a
				Fh1	Slc35d3
				Lrrc25	Fam129b
				Serpina3f	Siglecg
				Slco3a1	Khdc1a
				Ptger3	P2ry14
				Ccnd1	Zeb2
				Btk	Unc93b1
				Abcb1b	Tnni2
				Endod1	Nedd9
					Tyrobp
					St8sia4
					Matk

### Sheet: PU1_inhibited
PU1_inh_Runx_KO_OE_both_act	PU1_inh_vs_RunxOE_act	PU1_inh_vs_RunxKO_act	PU1_inh_Runx_KO_OE_both_inh	PU1_inh_vs_RunxOE_inh	PU1_inh_vs_RunxKO_inh
Gbp4	Satb1	Sema4a	Tspan32	Sh3bp5	Tecpr1
Emid1	Podnl1	Rab27a		Rasgrp2	Eng
Gimap9	Ppm1h	Endou		Mbp	Camk2d
Pik3ip1	Hdac7	Tspan13		Sh2d5	5830411N06Rik
Epcam	E2f2	Fbxo7			Dntt
Gzma	Maml3	Gimap7
Prkca	Themis	Gstt2
Ly6d	Smo	Cxcr5
Trat1	Pld3	Rgcc
Bcl2	Irak3	Cd247
Crip1	Ppt2
Rapgef3	Tcf12
1700048O20Rik	Gimap6
Gimap1	Pmepa1
Hes1	Clec2i
5830418P13Rik	Skap1
Tmem121	Gbp6
Patz1	Colq
	Krba1
	Dhx34
	Lztfl1
	Zbtb16
	Ccnd3
	Il17rb
	Lpxn
	Pitpnc1
	Ets1
	Hdac4
	Lef1
	Pdcd1
	Slc27a1
	Cd163l1
	Nr3c1

### Sheet: Gata3_activated
Gata3_act_Runx_KO_OE_both_act	Gata3_act_vs_RunxOE_act	Gata3_act_vs_RunxKO_act	Gata3_act_Runx_KO_OE_both_inh	Gata3_act_vs_RunxOE_inh	Gata3_act_vs_RunxKO_inh
Tuba8	Fyb	Akr1c13	Ctla2a
Scin	Aff3	Bpifc	Akr1c12
4930519L02Rik	Zfpm1	Dtnbp1
Prkca	Jak1	Adgrg1
Tcf7	Ets1	Spns2
Fgf3	Smo
Cd63	Trf
Myb	Fcer1g
Cpa3
Acadl
Bcl11b

### Sheet: Gata3_inhibited
Gata3_inh_Runx_KO_OE_both_act	Gata3_inh_vs_RunxOE_act	Gata3_inh_vs_RunxKO_act	Gata3_inh_Runx_KO_OE_both_inh	Gata3_inh_vs_RunxOE_inh	Gata3_inh_vs_RunxKO_inh
Gsn		Lmo1	Ly6a	Stk10	Lsp1
		Klf4	Fam26f	Cox6a2	Tnni2
			Lgmn	Ccnd2	Myof
			S100a4	5031439G07Rik	Emb
			Ass1	Nek6	Itgb2
			Mef2c	Ifitm1	Slc35d3
			Bcl11a		Evl
			Cd2ap		Igf2bp3
			Egfl7		Fam129b
			Ctss		Eno3
					Khdc1a
					Hoxa7
					Spi1

### Sheet: Tcf7_activated
Tcf7_act_Runx_KO_OE_both_act	Tcf7_act_vs_RunxOE_act	Tcf7_act_vs_RunxKO_act	Tcf7_act_Runx_KO_OE_both_inh	Tcf7_act_vs_RunxOE_inh	Tcf7_act_vs_RunxKO_inh
H2-Q7	Gimap6	Prelid2	Cox4i2	Hspd1	Pnp
Tcf7	Cd160	Mpp1	Cish	Napsa	S100a6
Prkca	Zfpm1	Ifitm2	Id1	Tpi1	Socs2
Fgf3	Metap2	Tcrg-C2	Akr1c12	Noc4l	Khdc1a
Cpne2	Dpp4	Sema4a	Prdx4	Ncl	Tcrg-C1
Gimap1	Mns1	Plxdc2		Tmem97
Tuba8	Calm1	Tm9sf2		Pfkp
Tmem121	Thy1	Dtnbp1		Prdx3
Fam169b	Gata3	Gm4632		Shmt2
Gimap5	Fkbp5	Svil		Slc7a5
Snap47	Ndufa11	Mt1		Nsun2
Gzma	Skp1a	Rgcc		Mif
Ly6d	Anxa2	Akr1c13		Mcrip2
Trdc	Fcer1g			Ppa1
Crip1	Spint2			Pgp
Rapgef3	Ccnd3			Psmg1
Bcl2				Nop56
Epcam				Gcsh
1500009L16Rik				Tomm5
Tedc1				Chchd4
Lat				Eif4ebp1
Nt5dc2				Ppic
Itga2b				Odc1
Esm1				Ifitm1
Cdkn1a				Ccdc86
Sla2				Noc2l
Tubb3				Mogs
				Gars
				Igtp
				Bop1
				Ifrd2
				Tmem238
				Ybx3
				Srm
				Nhp2
				Thop1
				Atad3a
				Agpat5
				Phgdh
				Npm1
				Lyar
				Psmd7
				Fam136a
				Mpp6
				Ppid
				Ldha

### Sheet: Tcf7_inhibited
Tcf7_inh_Runx_KO_OE_both_act	Tcf7_inh_vs_RunxOE_act	Tcf7_inh_vs_RunxKO_act	Tcf7_inh_Runx_KO_OE_both_inh	Tcf7_inh_vs_RunxOE_inh	Tcf7_inh_vs_RunxKO_inh
Clec12a	Mxd4	Lmo1	Gm2a	Alox5ap	Samhd1
Serpinb6b	Pnisr	Tspan13	Pou2f2	Ccl9	Gm26740
Pik3ip1	Ogt	Cd7	Bmyc	Il21r	Rgs18
Nrgn	Sox4		Mef2c	Dym	Spi1
Gsn	Klhl24		Bcl11a	Il18rap	Lsp1
	Rsrp1		Lmo2	Serpinb1a	Dntt
	Ptprc		Epsti1	Ptpn18	Tnfaip8l2
	Malat1		Lst1	Ramp1	Dap
	H2afv		Csf1r	Ptp4a3	Evl
	Tia1		Ctss		Rgs1
	S100a11		Cd34		Unc93b1
	Mndal				Cd52
	Krit1				Cd53
					Tyrobp
					Rgs2
					Txnip
					Glipr1
					Matk
					E230032D23Rik

### Sheet: Bcl11b_activated
Bcl11b_act_Runx_KO_OE_both_act	Bcl11b_act_vs_RunxOE_act	Bcl11b_act_vs_RunxKO_act	Bcl11b_act_Runx_KO_OE_both_inh	Bcl11b_act_vs_RunxOE_inh	Bcl11b_act_vs_RunxKO_inh
Cd3e	Dapk1	Pcmtd1	Cd48	Gpr132	Ifi209
Ndrg1	Ccdc18	AA467197	Fam26f	Slco3a1	9930111J21Rik2
Smim5	Angptl2	Rasa4	Ifngr2	Il21r	Oas3
Cd3d	Mndal	Osbpl1a	Bmyc	Sh2d5	Id3
Zfp385a	Tsc22d1	Isg20	Dennd5a	Sh3bp5	Tnfrsf1a
Cd3g	Gbp9	Pde4d	Dusp2	Kctd12	Dntt
Gbp8	Ehd3	Prss57	Lyz2	Gm12185	Klk8
Gm5111	Hmgn3	Lmo1		Ptpn18	Foxn3
Lat	Tmem131			Runx2	P2ry14
Gbp4	Ldhb			Pck2	Zeb2
Rab38	Usp18			Tpd52	Eva1b
	Tubb2b			BC028528	Unc93b1
	Arap2			Smyd2	Cd52
	Smox				Tesc
	Ermp1				Txnip
	Ramp3				Slfn2
	Cmah				Cd84
					Ctdspl
					Afap1l1
					Matk

### Sheet: Bcl11b_inhibited
Bcl11b_inh_Runx_KO_OE_both_act	Bcl11b_inh_vs_RunxOE_act	Bcl11b_inh_vs_RunxKO_act	Bcl11b_inh_Runx_KO_OE_both_inh	Bcl11b_inh_vs_RunxOE_inh	Bcl11b_inh_vs_RunxKO_inh
Clnk	Ptms	Cd244	Bcl11a	Kctd14	Chn2
Itga2b	Gimap6	Cxcr5	Tspan32	Ccr2	Chd7
Gpr183	Galnt6	Fbp1		Ccl5	Fdx1
Gpr141	Plekhg5	Drc7		Map3k20	Tyrobp
Prkca	Col9a3	Cd7		Myo1f	Ccr5
Fgf3	Ttyh2	Gimap7		Abhd14a	Id2
Gimap5	Sema3c	Spns2			AB124611
Cd63	Polm
Nrgn	Fndc1
Cpa3	Ctsw
Gzma	Fut7
Bace1	Zbtb16
Cd72	Trf
Emid1	Rab19
	Pgam2
	Golm1
	Iqgap2
	Ccdc40
	Kif5a
	Ublcp1
	Spaca9
	Themis
	Cd163l1
	Colq
	Ldlr
	Ston2
	5730559C18Rik
	Stx3
	Asph
	Nfil3
	Cd160
	Podnl1
	Calm1
	Gata3
	Dyrk3
	P2rx1
	Fcer1g
	Matn2
	S100a10
	Irak3
	Pdcd1
	Apobr
	Timp2
	Serpinb9
